# Transcription-factor binding to replicated DNA

**DOI:** 10.1101/2019.12.15.877035

**Authors:** Raz Bar-Ziv, Sagie Brodsky, Michal Chapal, Naama Barkai

## Abstract

Genome replication perturbs the DNA regulatory environment by displacing DNA-bound proteins, replacing nucleosomes, and introducing dosage-imbalance between regions replicating at different S phase stages. Recently, we showed that these effects are integrated to maintain transcription homeostasis: replicated genes increase in dosage, but their expression remains stable due to replication-dependent epigenetic changes that suppress transcription. Here, we examined whether reduced transcription from replicated DNA results from limited accessibility to regulatory factors, by measuring the time-resolved binding of RNA polymerase II (RNAPII) and specific transcription factors (TFs) to DNA during S phase in budding yeast. We show that RNAPII binding-pattern is largely insensitive to DNA dosage, indicating limited binding to replicated DNA. By contrast, binding of three TFs (Reb1, Abf1 and Rap1) to DNA increased with the increasing DNA dosage. We conclude that the replication-specific chromatin environment remains accessible to regulatory factors, but suppresses RNA polymerase recruitment.
