## Supplementary material for "Transcription-factor binding to replicated DNA": Table S1

### Sheet: Sheet1
ORF	Name	Group
YAL061W	BDH2	ESR Induce
YBL049W	MOH1	ESR Induce
YBL064C	PRX1	ESR Induce
YBL075C	SSA3	ESR Induce
YBL078C	ATG8	ESR Induce
YBR006W	UGA2	ESR Induce
YBR026C	ETR1	ESR Induce
YBR052C	RFS1	ESR Induce
YBR053C	YBR053C	ESR Induce
YBR056W	YBR056W	ESR Induce
YBR072W	HSP26	ESR Induce
YBR126C	TPS1	ESR Induce
YBR139W	YBR139W	ESR Induce
YBR149W	ARA1	ESR Induce
YBR169C	SSE2	ESR Induce
YBR183W	YPC1	ESR Induce
YBR204C	YBR204C	ESR Induce
YBR230C	OM14	ESR Induce
YBR269C	FMP21	ESR Induce
YBR285W	YBR285W	ESR Induce
YBR287W	YBR287W	ESR Induce
YCL035C	GRX1	ESR Induce
YCL040W	GLK1	ESR Induce
YCL042W	YCL042W	ESR Induce
YCR004C	YCP4	ESR Induce
YCR061W	YCR061W	ESR Induce
YCR091W	KIN82	ESR Induce
YDL021W	GPM2	ESR Induce
YDL022W	GPD1	ESR Induce
YDL023C	YDL023C	ESR Induce
YDL027C	YDL027C	ESR Induce
YDL110C	TMA17	ESR Induce
YDL124W	YDL124W	ESR Induce
YDL199C	YDL199C	ESR Induce
YDL204W	RTN2	ESR Induce
YDL222C	FMP45	ESR Induce
YDR001C	NTH1	ESR Induce
YDR003W	RCR2	ESR Induce
YDR032C	PST2	ESR Induce
YDR059C	UBC5	ESR Induce
YDR070C	FMP16	ESR Induce
YDR074W	TPS2	ESR Induce
YDR085C	AFR1	ESR Induce
YDR096W	GIS1	ESR Induce
YDR169C	STB3	ESR Induce
YDR171W	HSP42	ESR Induce
YDR204W	COQ4	ESR Induce
YDR254W	CHL4	ESR Induce
YDR255C	RMD5	ESR Induce
YDR258C	HSP78	ESR Induce
YDR272W	GLO2	ESR Induce
YDR286C	YDR286C	ESR Induce
YDR287W	INM2	ESR Induce
YDR350C	ATP22	ESR Induce
YDR358W	GGA1	ESR Induce
YDR368W	YPR1	ESR Induce
YDR380W	ARO10	ESR Induce
YDR453C	TSA2	ESR Induce
YDR512C	EMI1	ESR Induce
YDR513W	GRX2	ESR Induce
YDR516C	EMI2	ESR Induce
YDR533C	HSP31	ESR Induce
YEL005C	VAB2	ESR Induce
YEL011W	GLC3	ESR Induce
YEL012W	UBC8	ESR Induce
YEL039C	CYC7	ESR Induce
YEL060C	PRB1	ESR Induce
YER035W	EDC2	ESR Induce
YER037W	PHM8	ESR Induce
YER038C	KRE29	ESR Induce
YER053C	PIC2	ESR Induce
YER079W	YER079W	ESR Induce
YER103W	SSA4	ESR Induce
YER119C	AVT6	ESR Induce
YER141W	COX15	ESR Induce
YER142C	MAG1	ESR Induce
YER150W	SPI1	ESR Induce
YER158C	YER158C	ESR Induce
YFL014W	HSP12	ESR Induce
YFL044C	OTU1	ESR Induce
YFR053C	HXK1	ESR Induce
YGL006W	PMC1	ESR Induce
YGL010W	YGL010W	ESR Induce
YGL037C	PNC1	ESR Induce
YGL059W	PKP2	ESR Induce
YGL087C	MMS2	ESR Induce
YGL096W	TOS8	ESR Induce
YGL104C	VPS73	ESR Induce
YGL121C	GPG1	ESR Induce
YGL156W	AMS1	ESR Induce
YGL180W	ATG1	ESR Induce
YGL208W	SIP2	ESR Induce
YGL248W	PDE1	ESR Induce
YGR008C	STF2	ESR Induce
YGR019W	UGA1	ESR Induce
YGR023W	MTL1	ESR Induce
YGR043C	NQM1	ESR Induce
YGR088W	CTT1	ESR Induce
YGR127W	YGR127W	ESR Induce
YGR149W	YGR149W	ESR Induce
YGR161C	RTS3	ESR Induce
YGR194C	XKS1	ESR Induce
YGR201C	YGR201C	ESR Induce
YGR209C	TRX2	ESR Induce
YGR237C	YGR237C	ESR Induce
YGR248W	SOL4	ESR Induce
YGR250C	YGR250C	ESR Induce
YGR256W	GND2	ESR Induce
YHL021C	AIM17	ESR Induce
YHR087W	RTC3	ESR Induce
YHR096C	HXT5	ESR Induce
YHR097C	YHR097C	ESR Induce
YHR104W	GRE3	ESR Induce
YHR112C	YHR112C	ESR Induce
YHR137W	ARO9	ESR Induce
YHR138C	YHR138C	ESR Induce
YHR171W	ATG7	ESR Induce
YIL045W	PIG2	ESR Induce
YIL097W	FYV10	ESR Induce
YIL099W	SGA1	ESR Induce
YIL101C	XBP1	ESR Induce
YIL107C	PFK26	ESR Induce
YIL113W	SDP1	ESR Induce
YIL120W	QDR1	ESR Induce
YIL124W	AYR1	ESR Induce
YIL136W	OM45	ESR Induce
YIR037W	HYR1	ESR Induce
YIR038C	GTT1	ESR Induce
YIR039C	YPS6	ESR Induce
YJL015C	YJL015C	ESR Induce
YJL048C	UBX6	ESR Induce
YJL057C	IKS1	ESR Induce
YJL066C	MPM1	ESR Induce
YJL068C	YJL068C	ESR Induce
YJL103C	GSM1	ESR Induce
YJL132W	YJL132W	ESR Induce
YJL141C	YAK1	ESR Induce
YJL142C	IRC9	ESR Induce
YJL144W	YJL144W	ESR Induce
YJL155C	FBP26	ESR Induce
YJL161W	FMP33	ESR Induce
YJL163C	YJL163C	ESR Induce
YJL164C	TPK1	ESR Induce
YJR008W	YJR008W	ESR Induce
YJR025C	BNA1	ESR Induce
YJR059W	PTK2	ESR Induce
YJR066W	TOR1	ESR Induce
YJR096W	YJR096W	ESR Induce
YJR104C	SOD1	ESR Induce
YKL026C	GPX1	ESR Induce
YKL035W	UGP1	ESR Induce
YKL065C	YET1	ESR Induce
YKL067W	YNK1	ESR Induce
YKL091C	YKL091C	ESR Induce
YKL093W	MBR1	ESR Induce
YKL100C	YKL100C	ESR Induce
YKL103C	LAP4	ESR Induce
YKL121W	DGR2	ESR Induce
YKL124W	SSH4	ESR Induce
YKL133C	YKL133C	ESR Induce
YKL142W	MRP8	ESR Induce
YKL150W	MCR1	ESR Induce
YKL151C	YKL151C	ESR Induce
YKL188C	PXA2	ESR Induce
YKL193C	SDS22	ESR Induce
YKR009C	FOX2	ESR Induce
YKR011C	YKR011C	ESR Induce
YKR049C	FMP46	ESR Induce
YKR058W	GLG1	ESR Induce
YKR066C	CCP1	ESR Induce
YKR067W	GPT2	ESR Induce
YKR076W	ECM4	ESR Induce
YLL019C	KNS1	ESR Induce
YLL020C	YLL020C	ESR Induce
YLL026W	HSP104	ESR Induce
YLL039C	UBI4	ESR Induce
YLR001C	YLR001C	ESR Induce
YLR080W	EMP46	ESR Induce
YLR142W	PUT1	ESR Induce
YLR149C	YLR149C	ESR Induce
YLR152C	YLR152C	ESR Induce
YLR178C	TFS1	ESR Induce
YLR250W	SSP120	ESR Induce
YLR251W	SYM1	ESR Induce
YLR252W	YLR252W	ESR Induce
YLR258W	GSY2	ESR Induce
YLR267W	BOP2	ESR Induce
YLR270W	DCS1	ESR Induce
YLR290C	YLR290C	ESR Induce
YLR299W	ECM38	ESR Induce
YLR312C	YLR312C	ESR Induce
YLR327C	TMA10	ESR Induce
YLR345W	YLR345W	ESR Induce
YLR356W	ATG33	ESR Induce
YLR370C	ARC18	ESR Induce
YML004C	GLO1	ESR Induce
YML042W	CAT2	ESR Induce
YML100W	TSL1	ESR Induce
YML110C	COQ5	ESR Induce
YML128C	MSC1	ESR Induce
YML131W	YML131W	ESR Induce
YMR041C	ARA2	ESR Induce
YMR053C	STB2	ESR Induce
YMR081C	ISF1	ESR Induce
YMR090W	YMR090W	ESR Induce
YMR105C	PGM2	ESR Induce
YMR110C	HFD1	ESR Induce
YMR136W	GAT2	ESR Induce
YMR139W	RIM11	ESR Induce
YMR155W	YMR155W	ESR Induce
YMR170C	ALD2	ESR Induce
YMR173W	DDR48	ESR Induce
YMR181C	YMR181C	ESR Induce
YMR196W	YMR196W	ESR Induce
YMR197C	VTI1	ESR Induce
YMR250W	GAD1	ESR Induce
YMR251W	GTO3	ESR Induce
YMR253C	YMR253C	ESR Induce
YMR271C	URA10	ESR Induce
YMR291W	YMR291W	ESR Induce
YMR297W	PRC1	ESR Induce
YMR302C	YME2	ESR Induce
YMR304W	UBP15	ESR Induce
YMR315W	YMR315W	ESR Induce
YNL009W	IDP3	ESR Induce
YNL015W	PBI2	ESR Induce
YNL055C	POR1	ESR Induce
YNL115C	YNL115C	ESR Induce
YNL134C	YNL134C	ESR Induce
YNL160W	YGP1	ESR Induce
YNL183C	NPR1	ESR Induce
YNL194C	YNL194C	ESR Induce
YNL195C	YNL195C	ESR Induce
YNL200C	YNL200C	ESR Induce
YNL208W	YNL208W	ESR Induce
YNL241C	ZWF1	ESR Induce
YNL274C	GOR1	ESR Induce
YNL305C	YNL305C	ESR Induce
YNR001C	CIT1	ESR Induce
YNR002C	ATO2	ESR Induce
YOL048C	RRT8	ESR Induce
YOL082W	ATG19	ESR Induce
YOL083W	ATG34	ESR Induce
YOL084W	PHM7	ESR Induce
YOL150C	YOL150C	ESR Induce
YOL151W	GRE2	ESR Induce
YOL153C	YOL153C	ESR Induce
YOR052C	YOR052C	ESR Induce
YOR152C	YOR152C	ESR Induce
YOR161C	PNS1	ESR Induce
YOR173W	DCS2	ESR Induce
YOR185C	GSP2	ESR Induce
YOR220W	RCN2	ESR Induce
YOR285W	RDL1	ESR Induce
YOR289W	YOR289W	ESR Induce
YOR317W	FAA1	ESR Induce
YOR374W	ALD4	ESR Induce
YPL004C	LSP1	ESR Induce
YPL054W	LEE1	ESR Induce
YPL087W	YDC1	ESR Induce
YPL152W	RRD2	ESR Induce
YPL154C	PEP4	ESR Induce
YPL165C	SET6	ESR Induce
YPL166W	ATG29	ESR Induce
YPL186C	UIP4	ESR Induce
YPL196W	OXR1	ESR Induce
YPL203W	TPK2	ESR Induce
YPL230W	USV1	ESR Induce
YPR026W	ATH1	ESR Induce
YPR067W	ISA2	ESR Induce
YPR098C	YPR098C	ESR Induce
YPR149W	NCE102	ESR Induce
YPR150W	YPR150W	ESR Induce
YPR151C	SUE1	ESR Induce
YPR184W	GDB1	ESR Induce
YMR169C	ALD3	ESR Induce
YMR174C	PAI3	ESR Induce
YAL003W	EFB1	ESR Reduce
YAL025C	MAK16	ESR Reduce
YAL035W	FUN12	ESR Reduce
YAL036C	RBG1	ESR Reduce
YAL038W	CDC19	ESR Reduce
YAL059W	ECM1	ESR Reduce
YAR073W	IMD1	ESR Reduce
YAR075W	YAR075W	ESR Reduce
YBL024W	NCL1	ESR Reduce
YBL027W	RPL19B	ESR Reduce
YBL028C	YBL028C	ESR Reduce
YBL035C	POL12	ESR Reduce
YBL039C	URA7	ESR Reduce
YBL054W	TOD6	ESR Reduce
YBL068W	PRS4	ESR Reduce
YBL072C	RPS8A	ESR Reduce
YBL077W	YBL077W	ESR Reduce
YBL087C	RPL23A	ESR Reduce
YBL092W	RPL32	ESR Reduce
YBR025C	OLA1	ESR Reduce
YBR030W	RKM3	ESR Reduce
YBR031W	RPL4A	ESR Reduce
YBR034C	HMT1	ESR Reduce
YBR048W	RPS11B	ESR Reduce
YBR061C	TRM7	ESR Reduce
YBR079C	RPG1	ESR Reduce
YBR084W	MIS1	ESR Reduce
YBR089W	YBR089W	ESR Reduce
YBR106W	PHO88	ESR Reduce
YBR118W	TEF2	ESR Reduce
YBR121C	GRS1	ESR Reduce
YBR142W	MAK5	ESR Reduce
YBR143C	SUP45	ESR Reduce
YBR154C	RPB5	ESR Reduce
YBR155W	CNS1	ESR Reduce
YBR181C	RPS6B	ESR Reduce
YBR189W	RPS9B	ESR Reduce
YBR191W	RPL21A	ESR Reduce
YBR238C	YBR238C	ESR Reduce
YBR246W	RRT2	ESR Reduce
YBR247C	ENP1	ESR Reduce
YBR249C	ARO4	ESR Reduce
YBR252W	DUT1	ESR Reduce
YBR266C	SLM6	ESR Reduce
YBR267W	REI1	ESR Reduce
YBR283C	SSH1	ESR Reduce
YCL031C	RRP7	ESR Reduce
YCL037C	SRO9	ESR Reduce
YCL045C	EMC1	ESR Reduce
YCL054W	SPB1	ESR Reduce
YCL059C	KRR1	ESR Reduce
YCR016W	YCR016W	ESR Reduce
YCR031C	RPS14A	ESR Reduce
YCR034W	FEN1	ESR Reduce
YCR035C	RRP43	ESR Reduce
YCR053W	THR4	ESR Reduce
YCR057C	PWP2	ESR Reduce
YCR072C	RSA4	ESR Reduce
YDL031W	DBP10	ESR Reduce
YDL050C	YDL050C	ESR Reduce
YDL051W	LHP1	ESR Reduce
YDL060W	TSR1	ESR Reduce
YDL061C	RPS29B	ESR Reduce
YDL062W	YDL062W	ESR Reduce
YDL063C	YDL063C	ESR Reduce
YDL075W	RPL31A	ESR Reduce
YDL081C	RPP1A	ESR Reduce
YDL082W	RPL13A	ESR Reduce
YDL083C	RPS16B	ESR Reduce
YDL084W	SUB2	ESR Reduce
YDL111C	RRP42	ESR Reduce
YDL136W	RPL35B	ESR Reduce
YDL143W	CCT4	ESR Reduce
YDL150W	RPC53	ESR Reduce
YDL151C	BUD30	ESR Reduce
YDL153C	SAS10	ESR Reduce
YDL167C	NRP1	ESR Reduce
YDL191W	RPL35A	ESR Reduce
YDL201W	TRM8	ESR Reduce
YDR012W	RPL4B	ESR Reduce
YDR023W	SES1	ESR Reduce
YDR025W	RPS11A	ESR Reduce
YDR037W	KRS1	ESR Reduce
YDR064W	RPS13	ESR Reduce
YDR083W	RRP8	ESR Reduce
YDR087C	RRP1	ESR Reduce
YDR091C	RLI1	ESR Reduce
YDR097C	MSH6	ESR Reduce
YDR101C	ARX1	ESR Reduce
YDR120C	TRM1	ESR Reduce
YDR152W	GIR2	ESR Reduce
YDR161W	YDR161W	ESR Reduce
YDR165W	TRM82	ESR Reduce
YDR172W	SUP35	ESR Reduce
YDR184C	ATC1	ESR Reduce
YDR190C	RVB1	ESR Reduce
YDR211W	GCD6	ESR Reduce
YDR233C	RTN1	ESR Reduce
YDR280W	RRP45	ESR Reduce
YDR300C	PRO1	ESR Reduce
YDR312W	SSF2	ESR Reduce
YDR321W	ASP1	ESR Reduce
YDR324C	UTP4	ESR Reduce
YDR339C	FCF1	ESR Reduce
YDR341C	YDR341C	ESR Reduce
YDR346C	SVF1	ESR Reduce
YDR361C	BCP1	ESR Reduce
YDR365C	ESF1	ESR Reduce
YDR382W	RPP2B	ESR Reduce
YDR385W	EFT2	ESR Reduce
YDR398W	UTP5	ESR Reduce
YDR412W	RRP17	ESR Reduce
YDR413C	YDR413C	ESR Reduce
YDR417C	YDR417C	ESR Reduce
YDR418W	RPL12B	ESR Reduce
YDR429C	TIF35	ESR Reduce
YDR440W	DOT1	ESR Reduce
YDR447C	RPS17B	ESR Reduce
YDR449C	UTP6	ESR Reduce
YDR450W	RPS18A	ESR Reduce
YDR454C	GUK1	ESR Reduce
YDR465C	RMT2	ESR Reduce
YDR471W	RPL27B	ESR Reduce
YDR496C	PUF6	ESR Reduce
YDR500C	RPL37B	ESR Reduce
YEL026W	SNU13	ESR Reduce
YEL040W	UTR2	ESR Reduce
YEL042W	GDA1	ESR Reduce
YEL054C	RPL12A	ESR Reduce
YER006W	NUG1	ESR Reduce
YER009W	NTF2	ESR Reduce
YER025W	GCD11	ESR Reduce
YER036C	ARB1	ESR Reduce
YER043C	SAH1	ESR Reduce
YER049W	TPA1	ESR Reduce
YER070W	RNR1	ESR Reduce
YER074W	RPS24A	ESR Reduce
YER082C	UTP7	ESR Reduce
YER102W	RPS8B	ESR Reduce
YER110C	KAP123	ESR Reduce
YER117W	RPL23B	ESR Reduce
YER118C	SHO1	ESR Reduce
YER126C	NSA2	ESR Reduce
YER127W	LCP5	ESR Reduce
YER131W	RPS26B	ESR Reduce
YER165W	PAB1	ESR Reduce
YFL002C	SPB4	ESR Reduce
YFL022C	FRS2	ESR Reduce
YFL023W	BUD27	ESR Reduce
YFL045C	SEC53	ESR Reduce
YFR001W	LOC1	ESR Reduce
YGL008C	PMA1	ESR Reduce
YGL029W	CGR1	ESR Reduce
YGL030W	RPL30	ESR Reduce
YGL031C	RPL24A	ESR Reduce
YGL070C	RPB9	ESR Reduce
YGL076C	RPL7A	ESR Reduce
YGL078C	DBP3	ESR Reduce
YGL097W	SRM1	ESR Reduce
YGL099W	LSG1	ESR Reduce
YGL102C	YGL102C	ESR Reduce
YGL103W	RPL28	ESR Reduce
YGL111W	NSA1	ESR Reduce
YGL120C	PRP43	ESR Reduce
YGL123W	RPS2	ESR Reduce
YGL135W	RPL1B	ESR Reduce
YGL147C	RPL9A	ESR Reduce
YGL148W	ARO2	ESR Reduce
YGL169W	SUA5	ESR Reduce
YGL171W	ROK1	ESR Reduce
YGL189C	RPS26A	ESR Reduce
YGL213C	SKI8	ESR Reduce
YGL225W	VRG4	ESR Reduce
YGR027C	RPS25A	ESR Reduce
YGR034W	RPL26B	ESR Reduce
YGR054W	YGR054W	ESR Reduce
YGR078C	PAC10	ESR Reduce
YGR081C	SLX9	ESR Reduce
YGR083C	GCD2	ESR Reduce
YGR085C	RPL11B	ESR Reduce
YGR094W	VAS1	ESR Reduce
YGR103W	NOP7	ESR Reduce
YGR118W	RPS23A	ESR Reduce
YGR123C	PPT1	ESR Reduce
YGR124W	ASN2	ESR Reduce
YGR128C	UTP8	ESR Reduce
YGR145W	ENP2	ESR Reduce
YGR148C	RPL24B	ESR Reduce
YGR151C	YGR151C	ESR Reduce
YGR152C	RSR1	ESR Reduce
YGR158C	MTR3	ESR Reduce
YGR160W	YGR160W	ESR Reduce
YGR162W	TIF4631	ESR Reduce
YGR173W	RBG2	ESR Reduce
YGR185C	TYS1	ESR Reduce
YGR187C	HGH1	ESR Reduce
YGR195W	SKI6	ESR Reduce
YGR200C	ELP2	ESR Reduce
YGR214W	RPS0A	ESR Reduce
YGR228W	YGR228W	ESR Reduce
YGR229C	SMI1	ESR Reduce
YGR245C	SDA1	ESR Reduce
YGR251W	YGR251W	ESR Reduce
YGR264C	MES1	ESR Reduce
YGR265W	YGR265W	ESR Reduce
YGR280C	PXR1	ESR Reduce
YGR283C	YGR283C	ESR Reduce
YGR285C	ZUO1	ESR Reduce
YHL001W	RPL14B	ESR Reduce
YHL011C	PRS3	ESR Reduce
YHL013C	OTU2	ESR Reduce
YHL033C	RPL8A	ESR Reduce
YHL039W	EFM1	ESR Reduce
YHR010W	RPL27A	ESR Reduce
YHR013C	ARD1	ESR Reduce
YHR019C	DED81	ESR Reduce
YHR020W	YHR020W	ESR Reduce
YHR021C	RPS27B	ESR Reduce
YHR025W	THR1	ESR Reduce
YHR026W	VMA16	ESR Reduce
YHR042W	NCP1	ESR Reduce
YHR052W	CIC1	ESR Reduce
YHR064C	SSZ1	ESR Reduce
YHR065C	RRP3	ESR Reduce
YHR066W	SSF1	ESR Reduce
YHR068W	DYS1	ESR Reduce
YHR088W	RPF1	ESR Reduce
YHR089C	GAR1	ESR Reduce
YHR128W	FUR1	ESR Reduce
YHR133C	NSG1	ESR Reduce
YHR141C	RPL42B	ESR Reduce
YHR144C	DCD1	ESR Reduce
YHR148W	IMP3	ESR Reduce
YHR169W	DBP8	ESR Reduce
YHR170W	NMD3	ESR Reduce
YHR193C	EGD2	ESR Reduce
YHR196W	UTP9	ESR Reduce
YHR197W	RIX1	ESR Reduce
YHR203C	RPS4B	ESR Reduce
YHR216W	IMD2	ESR Reduce
YIL018W	RPL2B	ESR Reduce
YIL019W	FAF1	ESR Reduce
YIL020C	HIS6	ESR Reduce
YIL021W	RPB3	ESR Reduce
YIL052C	RPL34B	ESR Reduce
YIL078W	THS1	ESR Reduce
YIL079C	AIR1	ESR Reduce
YIL096C	YIL096C	ESR Reduce
YIL104C	SHQ1	ESR Reduce
YIL110W	HPM1	ESR Reduce
YIL127C	RRT14	ESR Reduce
YIL133C	RPL16A	ESR Reduce
YIL148W	RPL40A	ESR Reduce
YIR012W	SQT1	ESR Reduce
YIR026C	YVH1	ESR Reduce
YJL002C	OST1	ESR Reduce
YJL014W	CCT3	ESR Reduce
YJL033W	HCA4	ESR Reduce
YJL050W	MTR4	ESR Reduce
YJL069C	UTP18	ESR Reduce
YJL080C	SCP160	ESR Reduce
YJL109C	UTP10	ESR Reduce
YJL122W	ALB1	ESR Reduce
YJL125C	GCD14	ESR Reduce
YJL136C	RPS21B	ESR Reduce
YJL138C	TIF2	ESR Reduce
YJL148W	RPA34	ESR Reduce
YJL177W	RPL17B	ESR Reduce
YJL183W	MNN11	ESR Reduce
YJL188C	BUD19	ESR Reduce
YJL189W	RPL39	ESR Reduce
YJL190C	RPS22A	ESR Reduce
YJL191W	RPS14B	ESR Reduce
YJL198W	PHO90	ESR Reduce
YJL208C	NUC1	ESR Reduce
YJR002W	MPP10	ESR Reduce
YJR003C	YJR003C	ESR Reduce
YJR007W	SUI2	ESR Reduce
YJR014W	TMA22	ESR Reduce
YJR041C	URB2	ESR Reduce
YJR043C	POL32	ESR Reduce
YJR063W	RPA12	ESR Reduce
YJR064W	CCT5	ESR Reduce
YJR070C	LIA1	ESR Reduce
YJR071W	YJR071W	ESR Reduce
YJR123W	RPS5	ESR Reduce
YJR124C	YJR124C	ESR Reduce
YJR143C	PMT4	ESR Reduce
YJR145C	RPS4A	ESR Reduce
YKL006W	RPL14A	ESR Reduce
YKL009W	MRT4	ESR Reduce
YKL021C	MAK11	ESR Reduce
YKL056C	TMA19	ESR Reduce
YKL078W	DHR2	ESR Reduce
YKL080W	VMA5	ESR Reduce
YKL081W	TEF4	ESR Reduce
YKL082C	RRP14	ESR Reduce
YKL099C	UTP11	ESR Reduce
YKL110C	KTI12	ESR Reduce
YKL122C	SRP21	ESR Reduce
YKL143W	LTV1	ESR Reduce
YKL144C	RPC25	ESR Reduce
YKL154W	SRP102	ESR Reduce
YKL156W	RPS27A	ESR Reduce
YKL172W	EBP2	ESR Reduce
YKL180W	RPL17A	ESR Reduce
YKL181W	PRS1	ESR Reduce
YKL205W	LOS1	ESR Reduce
YKR024C	DBP7	ESR Reduce
YKR025W	RPC37	ESR Reduce
YKR026C	GCN3	ESR Reduce
YKR043C	YKR043C	ESR Reduce
YKR056W	TRM2	ESR Reduce
YKR057W	RPS21A	ESR Reduce
YKR059W	TIF1	ESR Reduce
YKR060W	UTP30	ESR Reduce
YKR079C	TRZ1	ESR Reduce
YKR081C	RPF2	ESR Reduce
YKR092C	SRP40	ESR Reduce
YKR094C	RPL40B	ESR Reduce
YLL008W	DRS1	ESR Reduce
YLL011W	SOF1	ESR Reduce
YLL034C	RIX7	ESR Reduce
YLL035W	GRC3	ESR Reduce
YLL036C	PRP19	ESR Reduce
YLL038C	ENT4	ESR Reduce
YLL044W	YLL044W	ESR Reduce
YLL045C	RPL8B	ESR Reduce
YLR002C	NOC3	ESR Reduce
YLR003C	CMS1	ESR Reduce
YLR009W	RLP24	ESR Reduce
YLR017W	MEU1	ESR Reduce
YLR029C	RPL15A	ESR Reduce
YLR044C	PDC1	ESR Reduce
YLR048W	RPS0B	ESR Reduce
YLR051C	FCF2	ESR Reduce
YLR060W	FRS1	ESR Reduce
YLR061W	RPL22A	ESR Reduce
YLR062C	BUD28	ESR Reduce
YLR063W	YLR063W	ESR Reduce
YLR065C	YLR065C	ESR Reduce
YLR073C	RFU1	ESR Reduce
YLR074C	BUD20	ESR Reduce
YLR075W	RPL10	ESR Reduce
YLR076C	YLR076C	ESR Reduce
YLR083C	EMP70	ESR Reduce
YLR129W	DIP2	ESR Reduce
YLR134W	PDC5	ESR Reduce
YLR146C	SPE4	ESR Reduce
YLR150W	STM1	ESR Reduce
YLR167W	RPS31	ESR Reduce
YLR172C	DPH5	ESR Reduce
YLR175W	CBF5	ESR Reduce
YLR183C	TOS4	ESR Reduce
YLR185W	RPL37A	ESR Reduce
YLR186W	EMG1	ESR Reduce
YLR196W	PWP1	ESR Reduce
YLR197W	NOP56	ESR Reduce
YLR198C	YLR198C	ESR Reduce
YLR221C	RSA3	ESR Reduce
YLR222C	UTP13	ESR Reduce
YLR243W	YLR243W	ESR Reduce
YLR249W	YEF3	ESR Reduce
YLR264W	RPS28B	ESR Reduce
YLR276C	DBP9	ESR Reduce
YLR291C	GCD7	ESR Reduce
YLR293C	GSP1	ESR Reduce
YLR325C	RPL38	ESR Reduce
YLR333C	RPS25B	ESR Reduce
YLR336C	SGD1	ESR Reduce
YLR339C	YLR339C	ESR Reduce
YLR340W	RPP0	ESR Reduce
YLR344W	RPL26A	ESR Reduce
YLR367W	RPS22B	ESR Reduce
YLR372W	SUR4	ESR Reduce
YLR388W	RPS29A	ESR Reduce
YLR397C	AFG2	ESR Reduce
YLR400W	YLR400W	ESR Reduce
YLR401C	DUS3	ESR Reduce
YLR405W	DUS4	ESR Reduce
YLR409C	UTP21	ESR Reduce
YLR412W	BER1	ESR Reduce
YLR413W	YLR413W	ESR Reduce
YLR432W	IMD3	ESR Reduce
YLR433C	CNA1	ESR Reduce
YLR435W	TSR2	ESR Reduce
YLR441C	RPS1A	ESR Reduce
YLR447C	VMA6	ESR Reduce
YLR448W	RPL6B	ESR Reduce
YLR449W	FPR4	ESR Reduce
YML018C	YML018C	ESR Reduce
YML022W	APT1	ESR Reduce
YML024W	RPS17A	ESR Reduce
YML026C	RPS18B	ESR Reduce
YML043C	RRN11	ESR Reduce
YML056C	IMD4	ESR Reduce
YML060W	OGG1	ESR Reduce
YML063W	RPS1B	ESR Reduce
YML073C	RPL6A	ESR Reduce
YML080W	DUS1	ESR Reduce
YML082W	YML082W	ESR Reduce
YML093W	UTP14	ESR Reduce
YML106W	URA5	ESR Reduce
YMR014W	BUD22	ESR Reduce
YMR049C	ERB1	ESR Reduce
YMR079W	SEC14	ESR Reduce
YMR093W	UTP15	ESR Reduce
YMR116C	ASC1	ESR Reduce
YMR121C	RPL15B	ESR Reduce
YMR128W	ECM16	ESR Reduce
YMR131C	RRB1	ESR Reduce
YMR142C	RPL13B	ESR Reduce
YMR143W	RPS16A	ESR Reduce
YMR146C	TIF34	ESR Reduce
YMR194W	RPL36A	ESR Reduce
YMR212C	EFR3	ESR Reduce
YMR215W	GAS3	ESR Reduce
YMR217W	GUA1	ESR Reduce
YMR229C	RRP5	ESR Reduce
YMR230W	RPS10B	ESR Reduce
YMR234W	RNH1	ESR Reduce
YMR235C	RNA1	ESR Reduce
YMR239C	RNT1	ESR Reduce
YMR242C	RPL20A	ESR Reduce
YMR243C	ZRC1	ESR Reduce
YMR269W	TMA23	ESR Reduce
YMR277W	FCP1	ESR Reduce
YMR290C	HAS1	ESR Reduce
YMR307W	GAS1	ESR Reduce
YMR308C	PSE1	ESR Reduce
YMR309C	NIP1	ESR Reduce
YMR310C	YMR310C	ESR Reduce
YMR321C	YMR321C	ESR Reduce
YNL001W	DOM34	ESR Reduce
YNL002C	RLP7	ESR Reduce
YNL010W	YNL010W	ESR Reduce
YNL022C	YNL022C	ESR Reduce
YNL061W	NOP2	ESR Reduce
YNL062C	GCD10	ESR Reduce
YNL066W	SUN4	ESR Reduce
YNL067W	RPL9B	ESR Reduce
YNL069C	RPL16B	ESR Reduce
YNL075W	IMP4	ESR Reduce
YNL096C	RPS7B	ESR Reduce
YNL102W	POL1	ESR Reduce
YNL110C	NOP15	ESR Reduce
YNL113W	RPC19	ESR Reduce
YNL114C	YNL114C	ESR Reduce
YNL119W	NCS2	ESR Reduce
YNL120C	YNL120C	ESR Reduce
YNL124W	NAF1	ESR Reduce
YNL132W	KRE33	ESR Reduce
YNL141W	AAH1	ESR Reduce
YNL151C	RPC31	ESR Reduce
YNL153C	GIM3	ESR Reduce
YNL162W	RPL42A	ESR Reduce
YNL163C	RIA1	ESR Reduce
YNL174W	YNL174W	ESR Reduce
YNL175C	NOP13	ESR Reduce
YNL178W	RPS3	ESR Reduce
YNL182C	IPI3	ESR Reduce
YNL186W	UBP10	ESR Reduce
YNL209W	SSB2	ESR Reduce
YNL227C	JJJ1	ESR Reduce
YNL228W	YNL228W	ESR Reduce
YNL247W	YNL247W	ESR Reduce
YNL248C	RPA49	ESR Reduce
YNL255C	GIS2	ESR Reduce
YNL256W	FOL1	ESR Reduce
YNL292W	PUS4	ESR Reduce
YNL299W	TRF5	ESR Reduce
YNL301C	RPL18B	ESR Reduce
YNL302C	RPS19B	ESR Reduce
YNL303W	YNL303W	ESR Reduce
YNL308C	KRI1	ESR Reduce
YNL313C	EMW1	ESR Reduce
YNR003C	RPC34	ESR Reduce
YNR009W	NRM1	ESR Reduce
YNR024W	MPP6	ESR Reduce
YNR043W	MVD1	ESR Reduce
YNR053C	NOG2	ESR Reduce
YNR054C	ESF2	ESR Reduce
YOL022C	TSR4	ESR Reduce
YOL039W	RPP2A	ESR Reduce
YOL040C	RPS15	ESR Reduce
YOL041C	NOP12	ESR Reduce
YOL077C	BRX1	ESR Reduce
YOL097C	WRS1	ESR Reduce
YOL120C	RPL18A	ESR Reduce
YOL121C	RPS19A	ESR Reduce
YOL124C	TRM11	ESR Reduce
YOL127W	RPL25	ESR Reduce
YOR001W	RRP6	ESR Reduce
YOR004W	UTP23	ESR Reduce
YOR021C	YOR021C	ESR Reduce
YOR063W	RPL3	ESR Reduce
YOR095C	RKI1	ESR Reduce
YOR096W	RPS7A	ESR Reduce
YOR145C	PNO1	ESR Reduce
YOR146W	YOR146W	ESR Reduce
YOR167C	RPS28A	ESR Reduce
YOR168W	GLN4	ESR Reduce
YOR169C	YOR169C	ESR Reduce
YOR182C	RPS30B	ESR Reduce
YOR188W	MSB1	ESR Reduce
YOR206W	NOC2	ESR Reduce
YOR209C	NPT1	ESR Reduce
YOR210W	RPB10	ESR Reduce
YOR217W	RFC1	ESR Reduce
YOR224C	RPB8	ESR Reduce
YOR233W	KIN4	ESR Reduce
YOR234C	RPL33B	ESR Reduce
YOR243C	PUS7	ESR Reduce
YOR252W	TMA16	ESR Reduce
YOR253W	NAT5	ESR Reduce
YOR260W	GCD1	ESR Reduce
YOR271C	FSF1	ESR Reduce
YOR272W	YTM1	ESR Reduce
YOR276W	CAF20	ESR Reduce
YOR277C	YOR277C	ESR Reduce
YOR287C	RRP36	ESR Reduce
YOR293W	RPS10A	ESR Reduce
YOR294W	RRS1	ESR Reduce
YOR309C	YOR309C	ESR Reduce
YOR310C	NOP58	ESR Reduce
YOR312C	RPL20B	ESR Reduce
YOR361C	PRT1	ESR Reduce
YOR369C	RPS12	ESR Reduce
YPL037C	EGD1	ESR Reduce
YPL043W	NOP4	ESR Reduce
YPL044C	YPL044C	ESR Reduce
YPL079W	RPL21B	ESR Reduce
YPL081W	RPS9A	ESR Reduce
YPL086C	ELP3	ESR Reduce
YPL090C	RPS6A	ESR Reduce
YPL142C	YPL142C	ESR Reduce
YPL143W	RPL33A	ESR Reduce
YPL146C	NOP53	ESR Reduce
YPL160W	CDC60	ESR Reduce
YPL183C	RTT10	ESR Reduce
YPL198W	RPL7B	ESR Reduce
YPL207W	TYW1	ESR Reduce
YPL211W	NIP7	ESR Reduce
YPL212C	PUS1	ESR Reduce
YPL217C	BMS1	ESR Reduce
YPL220W	RPL1A	ESR Reduce
YPL226W	NEW1	ESR Reduce
YPL235W	RVB2	ESR Reduce
YPL237W	SUI3	ESR Reduce
YPL238C	YPL238C	ESR Reduce
YPL245W	YPL245W	ESR Reduce
YPL263C	KEL3	ESR Reduce
YPL266W	DIM1	ESR Reduce
YPL273W	SAM4	ESR Reduce
YPR010C	RPA135	ESR Reduce
YPR016C	TIF6	ESR Reduce
YPR033C	HTS1	ESR Reduce
YPR034W	ARP7	ESR Reduce
YPR041W	TIF5	ESR Reduce
YPR043W	RPL43A	ESR Reduce
YPR044C	OPI11	ESR Reduce
YPR060C	ARO7	ESR Reduce
YPR074C	TKL1	ESR Reduce
YPR080W	TEF1	ESR Reduce
YPR102C	RPL11A	ESR Reduce
YPR110C	RPC40	ESR Reduce
YPR112C	MRD1	ESR Reduce
YPR118W	MRI1	ESR Reduce
YPR132W	RPS23B	ESR Reduce
YPR136C	YPR136C	ESR Reduce
YPR137W	RRP9	ESR Reduce
YPR142C	YPR142C	ESR Reduce
YPR143W	RRP15	ESR Reduce
YPR144C	NOC4	ESR Reduce
YPR145W	ASN1	ESR Reduce
YPR163C	TIF3	ESR Reduce
YPR169W	JIP5	ESR Reduce
YPR187W	RPO26	ESR Reduce
YPR190C	RPC82	ESR Reduce
YBL064C	PRX1	stress
YBR053C	YBR053C	stress
YBR126C	TPS1	stress
YBR169C	SSE2	stress
YBR230C	OM14	stress
YCL040W	GLK1	stress
YDL204W	RTN2	stress
YDR001C	NTH1	stress
YDR074W	TPS2	stress
YDR171W	HSP42	stress
YDR513W	GRX2	stress
YEL011W	GLC3	stress
YER053C	PIC2	stress
YER067W	RGI1	stress
YER150W	SPI1	stress
YFL014W	HSP12	stress
YFR053C	HXK1	stress
YGL037C	PNC1	stress
YGR008C	STF2	stress
YGR019W	UGA1	stress
YGR088W	CTT1	stress
YGR248W	SOL4	stress
YHL021C	AIM17	stress
YHR104W	GRE3	stress
YIL136W	OM45	stress
YJL161W	FMP33	stress
YJR096W	YJR096W	stress
YKL091C	YKL091C	stress
YKL103C	LAP4	stress
YKL150W	MCR1	stress
YLL026W	HSP104	stress
YLR149C	YLR149C	stress
YLR178C	TFS1	stress
YLR251W	SYM1	stress
YLR252W	YLR252W	stress
YLR258W	GSY2	stress
YLR270W	DCS1	stress
YLR327C	TMA10	stress
YML100W	TSL1	stress
YML128C	MSC1	stress
YMR090W	YMR090W	stress
YMR105C	PGM2	stress
YMR110C	HFD1	stress
YMR250W	GAD1	stress
YNL200C	YNL200C	stress
YNL274C	GOR1	stress
YAL003W	EFB1	Protein synthesis
YBL027W	RPL19B	Protein synthesis
YBL072C	RPS8A	Protein synthesis
YBL087C	RPL23A	Protein synthesis
YBL092W	RPL32	Protein synthesis
YBR048W	RPS11B	Protein synthesis
YBR121C	GRS1	Protein synthesis
YBR181C	RPS6B	Protein synthesis
YBR189W	RPS9B	Protein synthesis
YBR191W	RPL21A	Protein synthesis
YCR031C	RPS14A	Protein synthesis
YDL061C	RPS29B	Protein synthesis
YDL075W	RPL31A	Protein synthesis
YDL081C	RPP1A	Protein synthesis
YDL082W	RPL13A	Protein synthesis
YDL083C	RPS16B	Protein synthesis
YDL136W	RPL35B	Protein synthesis
YDL191W	RPL35A	Protein synthesis
YDR023W	SES1	Protein synthesis
YDR025W	RPS11A	Protein synthesis
YDR064W	RPS13	Protein synthesis
YDR382W	RPP2B	Protein synthesis
YDR417C	YDR417C	Protein synthesis
YDR418W	RPL12B	Protein synthesis
YDR447C	RPS17B	Protein synthesis
YDR450W	RPS18A	Protein synthesis
YDR454C	GUK1	Protein synthesis
YDR471W	RPL27B	Protein synthesis
YDR500C	RPL37B	Protein synthesis
YEL026W	SNU13	Protein synthesis
YEL054C	RPL12A	Protein synthesis
YER074W	RPS24A	Protein synthesis
YER102W	RPS8B	Protein synthesis
YER117W	RPL23B	Protein synthesis
YER131W	RPS26B	Protein synthesis
YGL030W	RPL30	Protein synthesis
YGL031C	RPL24A	Protein synthesis
YGL076C	RPL7A	Protein synthesis
YGL103W	RPL28	Protein synthesis
YGL123W	RPS2	Protein synthesis
YGL135W	RPL1B	Protein synthesis
YGL147C	RPL9A	Protein synthesis
YGR027C	RPS25A	Protein synthesis
YGR034W	RPL26B	Protein synthesis
YGR085C	RPL11B	Protein synthesis
YGR118W	RPS23A	Protein synthesis
YGR148C	RPL24B	Protein synthesis
YGR214W	RPS0A	Protein synthesis
YHL001W	RPL14B	Protein synthesis
YHL015W	RPS20	Protein synthesis
YHL033C	RPL8A	Protein synthesis
YHR010W	RPL27A	Protein synthesis
YHR021C	RPS27B	Protein synthesis
YHR064C	SSZ1	Protein synthesis
YHR089C	GAR1	Protein synthesis
YHR141C	RPL42B	Protein synthesis
YHR193C	EGD2	Protein synthesis
YHR203C	RPS4B	Protein synthesis
YIL018W	RPL2B	Protein synthesis
YIL052C	RPL34B	Protein synthesis
YIL133C	RPL16A	Protein synthesis
YIL148W	RPL40A	Protein synthesis
YJL136C	RPS21B	Protein synthesis
YJL138C	TIF2	Protein synthesis
YJL177W	RPL17B	Protein synthesis
YJL190C	RPS22A	Protein synthesis
YJL191W	RPS14B	Protein synthesis
YJR123W	RPS5	Protein synthesis
YJR145C	RPS4A	Protein synthesis
YKL006W	RPL14A	Protein synthesis
YKL009W	MRT4	Protein synthesis
YKL056C	TMA19	Protein synthesis
YKL156W	RPS27A	Protein synthesis
YKL180W	RPL17A	Protein synthesis
YKL181W	PRS1	Protein synthesis
YKR057W	RPS21A	Protein synthesis
YKR059W	TIF1	Protein synthesis
YKR094C	RPL40B	Protein synthesis
YLL045C	RPL8B	Protein synthesis
YLR029C	RPL15A	Protein synthesis
YLR048W	RPS0B	Protein synthesis
YLR061W	RPL22A	Protein synthesis
YLR075W	RPL10	Protein synthesis
YLR150W	STM1	Protein synthesis
YLR167W	RPS31	Protein synthesis
YLR175W	CBF5	Protein synthesis
YLR185W	RPL37A	Protein synthesis
YLR197W	NOP56	Protein synthesis
YLR249W	YEF3	Protein synthesis
YLR264W	RPS28B	Protein synthesis
YLR325C	RPL38	Protein synthesis
YLR333C	RPS25B	Protein synthesis
YLR340W	RPP0	Protein synthesis
YLR344W	RPL26A	Protein synthesis
YLR367W	RPS22B	Protein synthesis
YLR372W	SUR4	Protein synthesis
YLR388W	RPS29A	Protein synthesis
YLR441C	RPS1A	Protein synthesis
YLR448W	RPL6B	Protein synthesis
YML022W	APT1	Protein synthesis
YML024W	RPS17A	Protein synthesis
YML026C	RPS18B	Protein synthesis
YML063W	RPS1B	Protein synthesis
YML073C	RPL6A	Protein synthesis
YML106W	URA5	Protein synthesis
YMR116C	ASC1	Protein synthesis
YMR142C	RPL13B	Protein synthesis
YMR194W	RPL36A	Protein synthesis
YMR217W	GUA1	Protein synthesis
YMR230W	RPS10B	Protein synthesis
YMR242C	RPL20A	Protein synthesis
YNL067W	RPL9B	Protein synthesis
YNL069C	RPL16B	Protein synthesis
YNL096C	RPS7B	Protein synthesis
YNL162W	RPL42A	Protein synthesis
YNL178W	RPS3	Protein synthesis
YNL209W	SSB2	Protein synthesis
YNL248C	RPA49	Protein synthesis
YNL301C	RPL18B	Protein synthesis
YNL302C	RPS19B	Protein synthesis
YOL039W	RPP2A	Protein synthesis
YOL040C	RPS15	Protein synthesis
YOL097C	WRS1	Protein synthesis
YOL120C	RPL18A	Protein synthesis
YOL121C	RPS19A	Protein synthesis
YOL127W	RPL25	Protein synthesis
YOL139C	CDC33	Protein synthesis
YOR063W	RPL3	Protein synthesis
YOR096W	RPS7A	Protein synthesis
YOR167C	RPS28A	Protein synthesis
YOR224C	RPB8	Protein synthesis
YOR234C	RPL33B	Protein synthesis
YOR276W	CAF20	Protein synthesis
YOR293W	RPS10A	Protein synthesis
YOR309C	YOR309C	Protein synthesis
YOR310C	NOP58	Protein synthesis
YOR312C	RPL20B	Protein synthesis
YOR369C	RPS12	Protein synthesis
YPL037C	EGD1	Protein synthesis
YPL079W	RPL21B	Protein synthesis
YPL081W	RPS9A	Protein synthesis
YPL090C	RPS6A	Protein synthesis
YPL131W	RPL5	Protein synthesis
YPL143W	RPL33A	Protein synthesis
YPL220W	RPL1A	Protein synthesis
YPL237W	SUI3	Protein synthesis
YPR102C	RPL11A	Protein synthesis
YPR110C	RPC40	Protein synthesis
YPR132W	RPS23B	Protein synthesis
YBR084C-A	RPL19A	Protein synthesis
YER056C-A	RPL34A	Protein synthesis
YFR031C-A	RPL2A	Protein synthesis
YBL028C	YBL028C	rRNA processing
YBL039C	URA7	rRNA processing
YCL054W	SPB1	rRNA processing
YCL059C	KRR1	rRNA processing
YDL153C	SAS10	rRNA processing
YDR083W	RRP8	rRNA processing
YDR101C	ARX1	rRNA processing
YDR120C	TRM1	rRNA processing
YDR165W	TRM82	rRNA processing
YDR324C	UTP4	rRNA processing
YDR361C	BCP1	rRNA processing
YDR398W	UTP5	rRNA processing
YDR449C	UTP6	rRNA processing
YDR465C	RMT2	rRNA processing
YDR496C	PUF6	rRNA processing
YER006W	NUG1	rRNA processing
YER126C	NSA2	rRNA processing
YGL029W	CGR1	rRNA processing
YGL078C	DBP3	rRNA processing
YGL111W	NSA1	rRNA processing
YGL120C	PRP43	rRNA processing
YGL171W	ROK1	rRNA processing
YGR103W	NOP7	rRNA processing
YGR128C	UTP8	rRNA processing
YGR145W	ENP2	rRNA processing
YGR160W	YGR160W	rRNA processing
YGR245C	SDA1	rRNA processing
YGR280C	PXR1	rRNA processing
YHR052W	CIC1	rRNA processing
YHR088W	RPF1	rRNA processing
YHR148W	IMP3	rRNA processing
YHR169W	DBP8	rRNA processing
YHR170W	NMD3	rRNA processing
YHR196W	UTP9	rRNA processing
YHR197W	RIX1	rRNA processing
YIL127C	RRT14	rRNA processing
YIR026C	YVH1	rRNA processing
YJL122W	ALB1	rRNA processing
YJL148W	RPA34	rRNA processing
YKL009W	MRT4	rRNA processing
YKL078W	DHR2	rRNA processing
YKL099C	UTP11	rRNA processing
YKL143W	LTV1	rRNA processing
YKL172W	EBP2	rRNA processing
YKR056W	TRM2	rRNA processing
YKR081C	RPF2	rRNA processing
YLL008W	DRS1	rRNA processing
YLR002C	NOC3	rRNA processing
YLR009W	RLP24	rRNA processing
YLR129W	DIP2	rRNA processing
YLR175W	CBF5	rRNA processing
YLR196W	PWP1	rRNA processing
YLR222C	UTP13	rRNA processing
YLR276C	DBP9	rRNA processing
YLR409C	UTP21	rRNA processing
YML093W	UTP14	rRNA processing
YMR049C	ERB1	rRNA processing
YMR131C	RRB1	rRNA processing
YMR290C	HAS1	rRNA processing
YNL002C	RLP7	rRNA processing
YNL061W	NOP2	rRNA processing
YNL075W	IMP4	rRNA processing
YNL110C	NOP15	rRNA processing
YNL132W	KRE33	rRNA processing
YNL141W	AAH1	rRNA processing
YNL174W	YNL174W	rRNA processing
YNL175C	NOP13	rRNA processing
YNL182C	IPI3	rRNA processing
YNL248C	RPA49	rRNA processing
YNL308C	KRI1	rRNA processing
YNR053C	NOG2	rRNA processing
YOL077C	BRX1	rRNA processing
YOL124C	TRM11	rRNA processing
YOR004W	UTP23	rRNA processing
YOR145C	PNO1	rRNA processing
YOR206W	NOC2	rRNA processing
YOR243C	PUS7	rRNA processing
YOR272W	YTM1	rRNA processing
YOR294W	RRS1	rRNA processing
YOR309C	YOR309C	rRNA processing
YPL043W	NOP4	rRNA processing
YPL266W	DIM1	rRNA processing
YPR110C	RPC40	rRNA processing
YPR144C	NOC4	rRNA processing
YAR031W	PRM9	mating
YAR033W	MST28	mating
YBL016W	FUS3	mating
YBL061C	SKT5	mating
YBL062W	YBL062W	mating
YBR040W	FIG1	mating
YBR156C	SLI15	mating
YBR158W	AMN1	mating
YBR223C	TDP1	mating
YBR225W	YBR225W	mating
YBR226C	YBR226C	mating
YCL020W	YCL020W	mating
YCL027W	FUS1	mating
YCL055W	KAR4	mating
YCL056C	YCL056C	mating
YCL074W	YCL074W	mating
YCL075W	YCL075W	mating
YCL076W	YCL076W	mating
YCR009C	RVS161	mating
YCR089W	FIG2	mating
YDL127W	PCL2	mating
YDL135C	RDI1	mating
YDR085C	AFR1	mating
YDR124W	YDR124W	mating
YDR125C	ECM18	mating
YDR241W	BUD26	mating
YDR249C	YDR249C	mating
YDR251W	PAM1	mating
YDR309C	GIC2	mating
YDR340W	YDR340W	mating
YDR410C	STE14	mating
YDR461W	MFA1	mating
YER187W	YER187W	mating
YFL026W	STE2	mating
YFL027C	GYP8	mating
YFL047W	RGD2	mating
YGL028C	SCW11	mating
YGL032C	AGA2	mating
YGL033W	HOP2	mating
YGL050W	TYW3	mating
YGL052W	YGL052W	mating
YGL053W	PRM8	mating
YGL192W	IME4	mating
YGL223C	COG1	mating
YHR005C	GPA1	mating
YHR084W	STE12	mating
YHR097C	YHR097C	mating
YHR142W	CHS7	mating
YHR152W	SPO12	mating
YIL015W	BAR1	mating
YIL037C	PRM2	mating
YIL060W	YIL060W	mating
YIL080W	YIL080W	mating
YIL082W	YIL082W	mating
YIL083C	CAB2	mating
YIL117C	PRM5	mating
YJL107C	YJL107C	mating
YJL108C	PRM10	mating
YJL157C	FAR1	mating
YJL170C	ASG7	mating
YJL219W	HXT9	mating
YJR153W	PGU1	mating
YKL104C	GFA1	mating
YKL127W	PGM1	mating
YKL128C	PMU1	mating
YKL189W	HYM1	mating
YKL209C	STE6	mating
YKL221W	MCH2	mating
YKR061W	KTR2	mating
YLR042C	YLR042C	mating
YLR211C	YLR211C	mating
YLR331C	JIP3	mating
YLR332W	MID2	mating
YLR334C	YLR334C	mating
YLR452C	SST2	mating
YML046W	PRP39	mating
YML047C	PRM6	mating
YMR065W	KAR5	mating
YMR198W	CIK1	mating
YMR232W	FUS2	mating
YMR305C	SCW10	mating
YNL042W	BOP3	mating
YNL053W	MSG5	mating
YNL106C	INP52	mating
YNL145W	MFA2	mating
YNL192W	CHS1	mating
YNL208W	YNL208W	mating
YNL279W	PRM1	mating
YNL280C	ERG24	mating
YNL283C	WSC2	mating
YNR044W	AGA1	mating
YOL095C	HMI1	mating
YOL106W	YOL106W	mating
YOR129C	AFI1	mating
YOR212W	STE4	mating
YOR296W	YOR296W	mating
YOR343C	YOR343C	mating
YPL156C	PRM4	mating
YPL192C	PRM3	mating
YPL193W	RSA1	mating
YPR005C	HAL1	mating
YPR122W	AXL1	mating
YPR141C	KAR3	mating
YIL082W-A	YIL082W-A	mating
YMR304C-A	YMR304C-A	mating
YAR023C	YAR023C	cell cycle(CDC15)
YAR062W	YAR062W	cell cycle(CDC15)
YBL019W	APN2	cell cycle(CDC15)
YBL035C	POL12	cell cycle(CDC15)
YBL037W	APL3	cell cycle(CDC15)
YBL051C	PIN4	cell cycle(CDC15)
YBR076W	ECM8	cell cycle(CDC15)
YBR098W	MMS4	cell cycle(CDC15)
YBR108W	AIM3	cell cycle(CDC15)
YBR110W	ALG1	cell cycle(CDC15)
YBR124W	YBR124W	cell cycle(CDC15)
YDL239C	ADY3	cell cycle(CDC15)
YDL246C	SOR2	cell cycle(CDC15)
YDR026C	YDR026C	cell cycle(CDC15)
YDR039C	ENA2	cell cycle(CDC15)
YDR273W	DON1	cell cycle(CDC15)
YDR282C	YDR282C	cell cycle(CDC15)
YFL012W	YFL012W	cell cycle(CDC15)
YGL004C	RPN14	cell cycle(CDC15)
YGL176C	YGL176C	cell cycle(CDC15)
YHL010C	ETP1	cell cycle(CDC15)
YHR164C	DNA2	cell cycle(CDC15)
YJL214W	HXT8	cell cycle(CDC15)
YMR287C	DSS1	cell cycle(CDC15)
YPR049C	ATG11	cell cycle(CDC15)
YAR018C	KIN3	cell cycle(G2/M)
YBL032W	HEK2	cell cycle(G2/M)
YBR038W	CHS2	cell cycle(G2/M)
YBR086C	IST2	cell cycle(G2/M)
YBR092C	PHO3	cell cycle(G2/M)
YBR093C	PHO5	cell cycle(G2/M)
YBR202W	MCM7	cell cycle(G2/M)
YCL014W	BUD3	cell cycle(G2/M)
YCL063W	VAC17	cell cycle(G2/M)
YDR033W	MRH1	cell cycle(G2/M)
YDR146C	SWI5	cell cycle(G2/M)
YER032W	FIR1	cell cycle(G2/M)
YGL008C	PMA1	cell cycle(G2/M)
YGL021W	ALK1	cell cycle(G2/M)
YGL101W	YGL101W	cell cycle(G2/M)
YGL116W	CDC20	cell cycle(G2/M)
YGR092W	DBF2	cell cycle(G2/M)
YGR108W	CLB1	cell cycle(G2/M)
YHL028W	WSC4	cell cycle(G2/M)
YIL106W	MOB1	cell cycle(G2/M)
YIL131C	FKH1	cell cycle(G2/M)
YIL158W	AIM20	cell cycle(G2/M)
YJL051W	IRC8	cell cycle(G2/M)
YJR092W	BUD4	cell cycle(G2/M)
YKL130C	SHE2	cell cycle(G2/M)
YLR084C	RAX2	cell cycle(G2/M)
YLR131C	ACE2	cell cycle(G2/M)
YLR190W	MMR1	cell cycle(G2/M)
YML034W	SRC1	cell cycle(G2/M)
YML052W	SUR7	cell cycle(G2/M)
YML058W	SML1	cell cycle(G2/M)
YML119W	YML119W	cell cycle(G2/M)
YMR001C	CDC5	cell cycle(G2/M)
YMR032W	HOF1	cell cycle(G2/M)
YMR215W	GAS3	cell cycle(G2/M)
YNL057W	YNL057W	cell cycle(G2/M)
YNL058C	YNL058C	cell cycle(G2/M)
YNL066W	SUN4	cell cycle(G2/M)
YNL068C	FKH2	cell cycle(G2/M)
YOL070C	NBA1	cell cycle(G2/M)
YOR025W	HST3	cell cycle(G2/M)
YOR315W	SFG1	cell cycle(G2/M)
YPL141C	FRK1	cell cycle(G2/M)
YPL155C	KIP2	cell cycle(G2/M)
YPL242C	IQG1	cell cycle(G2/M)
YPR119W	CLB2	cell cycle(G2/M)
YPR156C	TPO3	cell cycle(G2/M)
YCR024C-A	PMP1	cell cycle(G2/M)
YAR007C	RFA1	cell-cycle (G1)
YAR008W	SEN34	cell-cycle (G1)
YBL002W	HTB2	cell-cycle (G1)
YBL003C	HTA2	cell-cycle (G1)
YBL009W	ALK2	cell-cycle (G1)
YBL035C	POL12	cell-cycle (G1)
YBR009C	HHF1	cell-cycle (G1)
YBR010W	HHT1	cell-cycle (G1)
YBR070C	ALG14	cell-cycle (G1)
YBR071W	YBR071W	cell-cycle (G1)
YBR073W	RDH54	cell-cycle (G1)
YBR087W	RFC5	cell-cycle (G1)
YBR088C	POL30	cell-cycle (G1)
YBR089W	YBR089W	cell-cycle (G1)
YCL022C	YCL022C	cell-cycle (G1)
YCL024W	KCC4	cell-cycle (G1)
YCL061C	MRC1	cell-cycle (G1)
YCR065W	HCM1	cell-cycle (G1)
YDL003W	MCD1	cell-cycle (G1)
YDL018C	ERP3	cell-cycle (G1)
YDL055C	PSA1	cell-cycle (G1)
YDL101C	DUN1	cell-cycle (G1)
YDL163W	YDL163W	cell-cycle (G1)
YDL164C	CDC9	cell-cycle (G1)
YDL197C	ASF2	cell-cycle (G1)
YDR097C	MSH6	cell-cycle (G1)
YDR113C	PDS1	cell-cycle (G1)
YDR224C	HTB1	cell-cycle (G1)
YDR225W	HTA1	cell-cycle (G1)
YDR279W	RNH202	cell-cycle (G1)
YDR451C	YHP1	cell-cycle (G1)
YDR507C	GIN4	cell-cycle (G1)
YDR528W	HLR1	cell-cycle (G1)
YER001W	MNN1	cell-cycle (G1)
YER003C	PMI40	cell-cycle (G1)
YER070W	RNR1	cell-cycle (G1)
YER095W	RAD51	cell-cycle (G1)
YER118C	SHO1	cell-cycle (G1)
YER170W	ADK2	cell-cycle (G1)
YFL008W	SMC1	cell-cycle (G1)
YGL093W	SPC105	cell-cycle (G1)
YGL225W	VRG4	cell-cycle (G1)
YGR109C	CLB6	cell-cycle (G1)
YGR151C	YGR151C	cell-cycle (G1)
YGR152C	RSR1	cell-cycle (G1)
YGR221C	TOS2	cell-cycle (G1)
YHR110W	ERP5	cell-cycle (G1)
YHR127W	YHR127W	cell-cycle (G1)
YHR153C	SPO16	cell-cycle (G1)
YHR154W	RTT107	cell-cycle (G1)
YHR172W	SPC97	cell-cycle (G1)
YHR173C	YHR173C	cell-cycle (G1)
YIL026C	IRR1	cell-cycle (G1)
YIL132C	CSM2	cell-cycle (G1)
YIL140W	AXL2	cell-cycle (G1)
YJL019W	MPS3	cell-cycle (G1)
YJL074C	SMC3	cell-cycle (G1)
YJL092W	SRS2	cell-cycle (G1)
YJL115W	ASF1	cell-cycle (G1)
YJL173C	RFA3	cell-cycle (G1)
YJL181W	YJL181W	cell-cycle (G1)
YJL187C	SWE1	cell-cycle (G1)
YJR006W	POL31	cell-cycle (G1)
YJR030C	YJR030C	cell-cycle (G1)
YJR043C	POL32	cell-cycle (G1)
YKL045W	PRI2	cell-cycle (G1)
YKL089W	MIF2	cell-cycle (G1)
YKL101W	HSL1	cell-cycle (G1)
YKL108W	SLD2	cell-cycle (G1)
YKL113C	RAD27	cell-cycle (G1)
YKR037C	SPC34	cell-cycle (G1)
YKR077W	MSA2	cell-cycle (G1)
YKR090W	PXL1	cell-cycle (G1)
YLL002W	RTT109	cell-cycle (G1)
YLL021W	SPA2	cell-cycle (G1)
YLL022C	HIF1	cell-cycle (G1)
YLR045C	STU2	cell-cycle (G1)
YLR049C	YLR049C	cell-cycle (G1)
YLR103C	CDC45	cell-cycle (G1)
YLR183C	TOS4	cell-cycle (G1)
YLR212C	TUB4	cell-cycle (G1)
YLR313C	SPH1	cell-cycle (G1)
YML021C	UNG1	cell-cycle (G1)
YML027W	YOX1	cell-cycle (G1)
YML060W	OGG1	cell-cycle (G1)
YML109W	ZDS2	cell-cycle (G1)
YMR048W	CSM3	cell-cycle (G1)
YMR078C	CTF18	cell-cycle (G1)
YMR144W	YMR144W	cell-cycle (G1)
YMR179W	SPT21	cell-cycle (G1)
YMR199W	CLN1	cell-cycle (G1)
YMR307W	GAS1	cell-cycle (G1)
YNL030W	HHF2	cell-cycle (G1)
YNL031C	HHT2	cell-cycle (G1)
YNL082W	PMS1	cell-cycle (G1)
YNL102W	POL1	cell-cycle (G1)
YNL126W	SPC98	cell-cycle (G1)
YNL166C	BNI5	cell-cycle (G1)
YNL206C	RTT106	cell-cycle (G1)
YNL225C	CNM67	cell-cycle (G1)
YNL233W	BNI4	cell-cycle (G1)
YNL262W	POL2	cell-cycle (G1)
YNL263C	YIF1	cell-cycle (G1)
YNL273W	TOF1	cell-cycle (G1)
YNL300W	TOS6	cell-cycle (G1)
YNL304W	YPT11	cell-cycle (G1)
YNL312W	RFA2	cell-cycle (G1)
YNR009W	NRM1	cell-cycle (G1)
YOL007C	CSI2	cell-cycle (G1)
YOL017W	ESC8	cell-cycle (G1)
YOL090W	MSH2	cell-cycle (G1)
YOR026W	BUB3	cell-cycle (G1)
YOR033C	EXO1	cell-cycle (G1)
YOR073W	SGO1	cell-cycle (G1)
YOR074C	CDC21	cell-cycle (G1)
YOR114W	YOR114W	cell-cycle (G1)
YOR144C	ELG1	cell-cycle (G1)
YOR247W	SRL1	cell-cycle (G1)
YPL124W	SPC29	cell-cycle (G1)
YPL127C	HHO1	cell-cycle (G1)
YPL153C	RAD53	cell-cycle (G1)
YPL163C	SVS1	cell-cycle (G1)
YPL208W	RKM1	cell-cycle (G1)
YPL209C	IPL1	cell-cycle (G1)
YPL255W	BBP1	cell-cycle (G1)
YPL256C	CLN2	cell-cycle (G1)
YPL267W	ACM1	cell-cycle (G1)
YPR018W	RLF2	cell-cycle (G1)
YPR120C	CLB5	cell-cycle (G1)
YPR174C	YPR174C	cell-cycle (G1)
YPR175W	DPB2	cell-cycle (G1)
